# Vascular dimorphism ensured by regulated proteoglycan dynamics favors rapid umbilical artery closure at birth

**DOI:** 10.1101/2020.07.02.184978

**Authors:** Sumeda Nandadasa, Jason M. Szafron, Vai Pathak, Sae-Il Murtada, Caroline M. Kraft, Anna O’Donnell, Christian Norvik, Clare Hughes, Bruce Caterson, Miriam S. Domowicz, Nancy B. Schwartz, Karin Tran-Lundmark, Martina Veigl, David Sedwick, Elliot H. Philipson, Jay D. Humphrey, Suneel S. Apte

## Abstract

The umbilical artery lumen occludes rapidly at birth, preventing blood loss, whereas the umbilical vein remains patent, providing the newborn with a placental infusion. Here, we identify differential arterial-venous proteoglycan dynamics as a determinant of these contrasting vascular responses. We show that the umbilical artery, unlike the vein, has an inner layer enriched in the hydrated proteoglycan aggrecan, external to which lie contraction-primed smooth muscle cells (SMC). At birth, SMC contraction drives inner layer buckling and centripetal displacement to occlude the arterial lumen, a mechanism elicited by biomechanical and computational analysis. Vascular dimorphism arises from spatially regulated proteoglycan expression and breakdown in umbilical vessels. Mice lacking aggrecan or the metalloprotease ADAMTS1, which degrades proteoglycans, demonstrated their opposing roles in umbilical cord arterial-venous dimorphism and contrasting effects on SMC differentiation. Umbilical vessel dimorphism is conserved in mammals, suggesting that their differential proteoglycan dynamics were a positive selection step in mammalian evolution.
