## Supplementary material for "Vascular dimorphism ensured by regulated proteoglycan dynamics favors rapid umbilical artery closure at birth": Online microarray data supplement-inner versus outer umbilical artery

### Sheet: Apte Inside vs Outside grouped 
#%result_name=Inside vs Outside
#%array_type=HuGene-2_0-st
#%annotation=HuGene-2_0-st-v1.na36.hg19.transcript.csv
#%comparison=Inside vs Outside
ID	Inside Avg (log2)	Outside Avg (log2)	Fold Change	P-val	FDR P-val	Gene Symbol	Description
16804506	3.27	2.26	2.03	0.0245	1	ACAN	aggrecan
16719417	6.69	5.14	2.93	0.0233	1	ADAM12	ADAM metallopeptidase domain 12
16889966	4.08	2.79	2.46	0.0064	1	ADAM23	ADAM metallopeptidase domain 23
17003640	5.33	4.67	1.58	0.0336	1	ADAMTS2	ADAM metallopeptidase with thrombospondin type 1 motif 2
16791319	3.85	2.92	1.91	0.0224	1	ADCY4	adenylate cyclase 4
17019749	3.91	3.11	1.75	0.0065	1	ADGRF5	adhesion G protein-coupled receptor F5
17013126	6.35	5.01	2.53	0.013	1	ADGRG6	adhesion G protein-coupled receptor G6
16967202	6.27	5.11	2.25	0.0202	1	ADGRL3	adhesion G protein-coupled receptor L3
16667546	4.21	5.17	-1.95	0.0468	1	AGL	amylo-alpha-1, 6-glucosidase, 4-alpha-glucanotransferase
16668439	6.51	7.44	-1.9	0.0466	1	AHCYL1	adenosylhomocysteinase like 1
17092153	4.27	4.88	-1.53	0.04	1	AK3	adenylate kinase 3
16855545	2.44	4	-2.95	0.0017	1	ALPK2	alpha kinase 2
16696811	5.97	7.55	-2.99	0.0135	1	ANGPTL1	angiopoietin like 1
17010950	4.6	3.35	2.38	0.0155	1	ANKRD6	ankyrin repeat domain 6
16972950	5.22	3.86	2.58	0.0028	1	ANKRD37	ankyrin repeat domain 37
16765963	4.52	3.76	1.69	0.0207	1	ANKRD52	ankyrin repeat domain 52
16760216	4.1	3.39	1.64	0.0116	1	ANO2	anoctamin 2, calcium activated chloride channel
17108959	5.86	4.75	2.15	0.0085	1	ANOS1	anosmin 1
17068435	3.76	3.17	1.51	0.0037	1	AP3M2	adaptor-related protein complex 3, mu 2 subunit
17023484	3.34	2.59	1.68	0.0365	1	ARHGAP18	Rho GTPase activating protein 18
16944344	3.42	2.44	1.97	0.0078	1	ARHGAP31	Rho GTPase activating protein 31
16998059	6.69	7.42	-1.66	0.0214	1	ARRDC3	arrestin domain containing 3
16876849	5.74	4.8	1.91	0.0183	1	ASAP2	ArfGAP with SH3 domain, ankyrin repeat and PH domain 2
16657821	2.58	3.37	-1.73	0.0251	1	ATAD3A; ATAD3B	ATPase family, AAA domain containing 3A; ATPase family, AAA domain containing 3B
16847933	4.27	5.35	-2.11	0.0488	1	AXIN2	axin 2
17108003	10.59	8.78	3.51	0.0108	1	BGN	biglycan
16937024	4.59	3.86	1.66	0.0035	1	BHLHE40	basic helix-loop-helix family, member e40
16719644	5.06	5.91	-1.8	0.0259	1	BNIP3	BCL2/adenovirus E1B 19kDa interacting protein 3
16747678	4.35	4.95	-1.51	0.0164	1	C1S	complement component 1, s subcomponent
17001357	8.27	7.58	1.61	0.0133	1	C5orf46	chromosome 5 open reading frame 46
17006895	5.8	5.12	1.6	0.0255	1	C6orf48; SNORD52	chromosome 6 open reading frame 48; small nucleolar RNA, C/D box 52
16746801	2.69	4.78	-4.25	0.0014	1	CACNA1C-IT2	CACNA1C intronic transcript 2
16906285	4.67	3.15	2.86	0.0439	1	CALCRL	calcitonin receptor like receptor
17052776	5.21	4.59	1.54	0.0171	1	CASP2	caspase 2
16852966	6.99	5.04	3.87	0.0121	1	CCDC102B	coiled-coil domain containing 102B
16728261	5.32	4.54	1.72	0.004	1	CCND1	cyclin D1
16698801	5.17	3.12	4.15	0.0236	1	CD34	CD34 molecule
16676764	6.35	5.61	1.66	0.0138	1	CD55	CD55 molecule, decay accelerating factor for complement (Cromer blood group)
16917859	5.26	4.39	1.84	0.0127	1	CD93	CD93 molecule
16819794	5.34	3.05	4.89	0.0138	1	CDH5	cadherin 5, type 2 (vascular endothelium)
16983652	4.7	3.45	2.37	0.0002	1	CDH6	cadherin 6, type 2, K-cadherin (fetal kidney)
16675398	3.47	2.67	1.74	0.0369	1	CFH	complement factor H
17113346	2.58	3.31	-1.66	0.0301	1	CHRDL1	chordin-like 1
16742124	4.58	5.41	-1.78	0.0189	1	CHRDL2	chordin-like 2
16708780	5.56	4.17	2.62	0.0153	1	CNNM2	cyclin and CBS domain divalent metal cation transport mediator 2
16750154	5.11	6.76	-3.13	0.0107	1	CNTN1	contactin 1
17090957	5.61	4.7	1.88	0.0282	1	COL5A1	collagen, type V, alpha 1
16923766	5.64	4.31	2.51	0.0045	1	COL18A1	collagen, type XVIII, alpha 1
16824046	4.47	3.6	1.83	0.0388	1	CPPED1	calcineurin-like phosphoesterase domain containing 1
17075168	2.08	2.82	-1.67	0.0167	1	CSGALNACT1	chondroitin sulfate N-acetylgalactosaminyltransferase 1
16917963	5.44	4.82	1.54	0.0367	1	CST2	cystatin SA
16713530	4.17	3.1	2.11	0.025	1	CXCL12	chemokine (C-X-C motif) ligand 12
16903111	4.96	5.73	-1.7	0.0018	1	DARS	aspartyl-tRNA synthetase
16951332	2.09	2.7	-1.53	0.0015	1	DAZL	deleted in azoospermia-like
16971382	3.27	2.61	1.57	0.022	1	DCLK2	doublecortin-like kinase 2
16768413	3.49	4.85	-2.57	0.0084	1	DCN	decorin
17072144	4.26	5.42	-2.25	0.0266	1	DEPTOR	DEP domain containing MTOR-interacting protein
16681827	3.25	4.49	-2.36	0.0026	1	DHRS3	dehydrogenase/reductase (SDR family) member 3
16978779	4.89	2.87	4.07	0.0067	1	DKK2	dickkopf WNT signaling pathway inhibitor 2
16662636	3.26	2.62	1.56	0.0251	1	DNALI1	dynein, axonemal, light intermediate chain 1
16890519	6.08	4.82	2.39	0.0203	1	DNAPTP3	histone demethylase UTY-like
16909081	5.91	4.45	2.75	0.0153	1	DOCK10	dedicator of cytokinesis 10
16696120	3.25	4.54	-2.45	0.0389	1	DPT	dermatopontin
17095899	3.73	2.71	2.02	0.0124	1	ECM2	extracellular matrix protein 2, female organ and adipocyte specific
17004903	6.85	4.34	5.68	0.0048	1	EDN1	endothelin 1
16835174	4.05	4.72	-1.59	0.0459	1	EFCAB13	EF-hand calcium binding domain 13
17046998	5.95	4.6	2.53	0.0047	1	ELN	elastin
17098594	6.63	5.47	2.24	0.0162	1	ENG	endoglin
16778584	4.65	5.67	-2.03	0.0293	1	ENOX1	ecto-NOX disulfide-thiol exchanger 1
16969766	4.66	3.94	1.65	0.017	1	ENPEP	glutamyl aminopeptidase (aminopeptidase A)
16714135	4.86	4.09	1.71	0.0099	1	ERCC6; ERCC6-PGBD3; PGBD3	excision repair cross-complementation group 6; ERCC6-PGBD3 readthrough; piggyBac transposable element derived 3
16925602	5.86	4.51	2.54	0.0008	1	ERG	v-ets avian erythroblastosis virus E26 oncogene homolog
16986409	5.18	4.09	2.12	0.0151	1	F2R	coagulation factor II (thrombin) receptor
16689869	3.84	4.75	-1.89	0.0441	1	F3	coagulation factor III (thromboplastin, tissue factor)
17015331	3.65	4.74	-2.14	0.001	1	F13A1	coagulation factor XIII, A1 polypeptide
16684429	5.19	5.9	-1.63	0.0459	1	FABP3	fatty acid binding protein 3, muscle and heart
16706926	3.36	4.01	-1.57	0.0172	1	FAM25A	family with sequence similarity 25, member A
16762921	4.05	4.68	-1.55	0.0449	1	FAM60A	family with sequence similarity 60, member A
16725049	4.35	3.64	1.63	0.0098	1	FAM111A	family with sequence similarity 111, member A
17021901	2.57	4.03	-2.75	0.0013	1	FAXC	failed axon connections homolog
17021888	5.58	6.18	-1.51	0.0336	1	FBXL4	F-box and leucine-rich repeat protein 4
16872276	3.05	3.69	-1.56	0.0056	1	FCGBP	Fc fragment of IgG binding protein
16719025	3.86	4.94	-2.12	0.0416	1	FGFR2	fibroblast growth factor receptor 2
17011121	6.39	4.94	2.74	0.0034	1	FHL5	four and a half LIM domains 5
16723058	4.67	5.46	-1.73	0.0488	1	FIBIN	fin bud initiation factor homolog (zebrafish)
17018497	3.77	4.39	-1.54	0.0429	1	FKBP5	FK506 binding protein 5
16834196	5.75	4.84	1.88	0.0149	1	FKBP10	FK506 binding protein 10
17117815	4.7	4.12	1.5	0.0042	1	FLJ21369	uncharacterized protein FLJ21369
16908037	11.75	10.68	2.09	0.0209	1	FN1	fibronectin 1
17014257	3.6	2.91	1.61	0.0171	1	FNDC1	fibronectin type III domain containing 1
16728642	2.59	3.26	-1.59	0.0359	1	FOLR2	folate receptor 2 (fetal)
17004208	6.64	5.48	2.24	0.0067	1	FOXC1	forkhead box C1
16821660	4.9	4.26	1.57	0.009	1	FOXC2	forkhead box C2
16821663	3.56	2.93	1.55	0.0393	1	FOXL1	forkhead box L1
17092531	3.46	2.86	1.51	0.0027	1	FREM1	FRAS1 related extracellular matrix 1
16863939	8.48	9.12	-1.55	0.003	1	FTL	ferritin, light polypeptide
16860920	3.87	2.94	1.9	0.0386	1	FXYD5	FXYD domain containing ion transport regulator 5
16743091	4.67	4.02	1.57	0.0058	1	FZD4	frizzled class receptor 4
16956448	5.67	6.27	-1.51	0.0172	1	GBE1	glucan (1,4-alpha-), branching enzyme 1
17079210	5.13	3.38	3.37	0.0101	1	GEM	GTP binding protein overexpressed in skeletal muscle
16798665	4.5	3.34	2.23	0.0347	1	GOLGA8J	golgin A8 family, member J
16806667	4.41	3.73	1.61	0.0216	1	GOLGA8K; GOLGA8J	golgin A8 family, member K; golgin A8 family, member J
16798744	7.09	6.4	1.61	0.0088	1	GOLGA8Q	golgin A8 family, member Q
17114288	4.36	5.91	-2.92	0.044	1	GPC3	glypican 3
17102792	3.92	5.86	-3.83	0.0116	1	GPR34	G protein-coupled receptor 34
16991192	2.67	3.78	-2.16	0.035	1	GPX3	glutathione peroxidase 3
16983521	3.59	2.9	1.61	0.0072	1	GUSBP1	glucuronidase, beta pseudogene 1
16734355	8.54	9.92	-2.6	0.0223	1	H19; MIR675	H19, imprinted maternally expressed transcript (non-protein coding); microRNA 675
16896914	4.07	3.37	1.63	0.0301	1	HAAO	3-hydroxyanthranilate 3,4-dioxygenase
16958403	8.08	6.65	2.69	0.0181	1	HEG1	heart development protein with EGF-like domains 1
16806014	5.56	4.56	2	0.0083	1	HERC2P2	hect domain and RLD 2 pseudogene 2
16805832	7.55	6.63	1.89	0.0156	1	HERC2P3	hect domain and RLD 2 pseudogene 3
17063461	6.86	5.82	2.05	0.0214	1	HIPK2	homeodomain interacting protein kinase 2
16675045	3.78	2.84	1.92	0.0012	1	HMCN1	hemicentin 1
16848739	3.05	2.41	1.56	0.0014	1	HN1	hematological and neurological expressed 1
16752682	5.08	5.79	-1.64	0.0135	1	HSD17B6	hydroxysteroid (17-beta) dehydrogenase 6
16912362	4.93	3.23	3.24	0.0274	1	ID1	inhibitor of DNA binding 1, dominant negative helix-loop-helix protein
16684080	5.38	4.01	2.58	0.0051	1	IFI6	interferon, alpha-inducible protein 6
16890675	4.61	3.75	1.82	0.0038	1	IGFBP2	insulin like growth factor binding protein 2
16797389	4.23	3.53	1.63	0.0343	1	IGHM; IGHG3	immunoglobulin heavy constant mu; immunoglobulin heavy constant gamma 3 (G3m marker)
16728153	3.67	2.94	1.66	0.0057	1	IGHMBP2	immunoglobulin mu binding protein 2
16900174	5.01	4.37	1.56	0.002	1	IGKV1-39; IGKC	immunoglobulin kappa variable 1-39 (gene/pseudogene); immunoglobulin kappa constant
16927824	2.92	2.24	1.59	0.0317	1	IGLV3-10	immunoglobulin lambda variable 3-10
16858235	6.64	5.76	1.85	0.0372	1	ILF3	interleukin enhancer binding factor 3
16980160	3.51	2.69	1.77	0.0068	1	INPP4B	inositol polyphosphate-4-phosphatase type II B
16909165	2.94	3.59	-1.57	0.0147	1	IRS1	insulin receptor substrate 1
16870401	4.56	3.93	1.55	0.0178	1	ISYNA1	inositol-3-phosphate synthase 1
16811085	8.2	6.09	4.33	0.0212	1	ITGA11	integrin alpha 11
16762489	6.43	5.6	1.78	0.0339	1	ITPR2	inositol 1,4,5-trisphosphate receptor, type 2
16917183	8.52	7.93	1.5	0.0302	1	JAG1	jagged 1
16677473	5.48	6.18	-1.62	0.0298	1	KCTD3	potassium channel tetramerization domain containing 3
16780808	4.83	5.62	-1.73	0.0396	1	KDELC1	KDEL (Lys-Asp-Glu-Leu) containing 1
16860691	7.03	5.8	2.35	0.0112	1	KIAA0355	KIAA0355
16928372	4.33	2.91	2.67	0.0297	1	KIAA1671	KIAA1671
16779119	5.54	6.22	-1.59	0.0313	1	KPNA3	karyopherin alpha 3 (importin alpha 4)
16995500	3.9	4.51	-1.52	0.0436	1	LIFR	leukemia inhibitory factor receptor alpha
16884099	4.95	4.19	1.69	0.002	1	LIMS1	LIM and senescent cell antigen-like domains 1
16908115	4.63	3.65	1.96	0.0274	1	LINC00607	long intergenic non-protein coding RNA 607
16813537	3.09	2.48	1.53	0.0196	1	LINC01197	long intergenic non-protein coding RNA 1197
16890556	3.93	3	1.91	0.009	1	LINC01614	long intergenic non-protein coding RNA 1614
16761938	3.3	4.66	-2.56	0.0078	1	LMO3	LIM domain only 3 (rhombotin-like 2)
16884285	2.65	1.91	1.67	0.0221	1	LOC100507334	two pore channel 3 pseudogene
16794153	2.96	2.25	1.64	0.02	1	LOC100996664	uncharacterized LOC100996664
17117827	2.84	3.45	-1.53	0.029	1	LOC101060187	putative uncharacterized protein FLJ25328
17101873	4.19	3.36	1.78	0.0025	1	LOC101928389	uncharacterized LOC101928389
16767983	5.9	7.32	-2.68	0.017	1	LOC101928395	uncharacterized LOC101928395
16752046	3.46	4.15	-1.61	0.0113	1	LOC102724050	uncharacterized LOC102724050
16699899	2.78	3.43	-1.57	0.0192	1	LOC105373110	uncharacterized LOC105373110
17117460	6.53	5.79	1.67	0.0413	1	LOC105373249	uncharacterized LOC105373249
16722936	2.65	3.43	-1.72	0.0238	1	LOC105376588	uncharacterized LOC105376588
17012388	2.54	3.42	-1.84	0.0339	1	LOC105377991	uncharacterized LOC105377991
17097132	2.42	3.06	-1.56	0.0033	1	LPAR1	lysophosphatidic acid receptor 1
16742384	5.07	4.4	1.59	0.0037	1	LRRC32	leucine rich repeat containing 32
16862284	5.86	4.8	2.08	0.008	1	LTBP4	latent transforming growth factor beta binding protein 4
16768406	5.86	7.88	-4.06	0.0018	1	LUM	lumican
16886448	2.61	3.34	-1.66	0.0011	1	LYPD6	LY6/PLAUR domain containing 6
16828577	2.85	3.45	-1.52	0.0055	1	MAF	v-maf avian musculoaponeurotic fibrosarcoma oncogene homolog
17103837	4.73	4.06	1.59	0.0431	1	MAGED4; MAGED4B	melanoma antigen family D4; melanoma antigen family D4B
17023150	5.07	5.87	-1.74	0.0248	1	MAN1A1	mannosidase, alpha, class 1A, member 1
16890207	4.4	3.69	1.63	0.0174	1	MAP2	microtubule associated protein 2
17024079	4.68	4.02	1.58	0.0375	1	MAP3K5	mitogen-activated protein kinase kinase kinase 5
16703642	3.89	4.73	-1.78	0.0098	1	MAP3K8	mitogen-activated protein kinase kinase kinase 8
16851900	4.78	3.57	2.32	0.0107	1	MAPRE2	microtubule-associated protein, RP/EB family, member 2
16997953	3.75	3.07	1.6	0.0173	1	MEF2C	myocyte enhancer factor 2C
16788488	6.53	5.44	2.14	0.0435	1	MEG3	maternally expressed 3 (non-protein coding)
16760953	6.68	7.82	-2.21	0.0477	1	MFAP5	microfibrillar associated protein 5
17118390	3.25	4.4	-2.22	0.0114	1	MGC24103	uncharacterized MGC24103
16761820	7.57	6.75	1.77	0.0078	1	MGP	matrix Gla protein
16722081	6.02	4.86	2.25	0.0136	1	MICAL2	microtubule associated monooxygenase, calponin and LIM domain containing 2
17115033	3.73	3.05	1.61	0.0065	1	MIR105-1	microRNA 105-1
16788721	3.62	2.99	1.55	0.0482	1	MIR323A	microRNA 323a
16788758	3.65	2.61	2.06	0.0347	1	MIR487B	microRNA 487b
17075060	3.37	2.68	1.61	0.0109	1	MIR548V	microRNA 548v
17017924	4.07	5.79	-3.29	0.003	1	MIR3135B	microRNA 3135b
17018652	2.76	3.5	-1.67	0.0163	1	MIR3925	microRNA 3925
16910068	7.06	6.23	1.78	0.0451	1	MIR4440	microRNA 4440
16910109	3.77	3.08	1.61	0.0462	1	MIR4786	microRNA 4786
16819064	7.79	6.91	1.84	0.0193	1	MMP2	matrix metallopeptidase 2
17078870	6.52	5.25	2.42	0.004	1	MMP16	matrix metallopeptidase 16 (membrane-inserted)
16745002	4.54	2.87	3.17	0.0222	1	MPZL2	myelin protein zero-like 2
16769613	3.12	3.82	-1.62	0.048	1	MTERF2	mitochondrial transcription termination factor 2
17013728	7.63	6.49	2.2	0.0469	1	MTHFD1L	methylenetetrahydrofolate dehydrogenase (NADP+ dependent) 1-like
16684674	3.41	2.76	1.57	0.023	1	MTMR9LP	myotubularin related protein 9-like, pseudogene
16840982	7.22	6.24	1.96	0.0123	1	MYH10	myosin, heavy chain 10, non-muscle
16843241	6.86	5.26	3.03	0.0086	1	MYO1D	myosin ID
16752061	3.56	6.1	-5.85	0.0045	1	NCKAP1L	NCK-associated protein 1-like
16840318	4.62	3.62	2	0.0035	1	NLRP1	NLR family, pyrin domain containing 1
16840321	4.66	3.8	1.82	0.018	1	NLRP1	NLR family, pyrin domain containing 1
16869769	6.45	5.68	1.7	0.0454	1	NOTCH3	notch 3
17072135	6.05	4.66	2.6	0.002	1	NOV	nephroblastoma overexpressed
16983765	3.36	2.72	1.56	0.0398	1	NPR3	natriuretic peptide receptor 3
16989568	3.17	4.22	-2.06	0.0066	1	NPY6R	neuropeptide Y receptor Y6 (pseudogene)
17010760	3.86	2.85	2.01	0.0333	1	NT5E	5-nucleotidase, ecto (CD73)
17086386	4.19	3.48	1.64	0.0109	1	NTRK2	neurotrophic tyrosine kinase, receptor, type 2
17095870	10.76	9.15	3.05	0.0052	1	OGN	osteoglycin
16799776	3.56	4.2	-1.56	0.0036	1	OIP5-AS1	OIP5 antisense RNA 1
16695741	6.84	5	3.57	0.0034	1	OLFML2B	olfactomedin like 2B
16738613	2.06	2.86	-1.74	0.0042	1	OR5B3	olfactory receptor, family 5, subfamily B, member 3
16738393	3.8	4.96	-2.23	0.0315	1	OR5M1	olfactory receptor, family 5, subfamily M, member 1
16869710	4.05	4.83	-1.72	0.0054	1	OR7C1	olfactory receptor, family 7, subfamily C, member 1
16724798	3.93	4.74	-1.76	0.0218	1	OR9G1; OR9G9	olfactory receptor, family 9, subfamily G, member 1; olfactory receptor, family 9, subfamily G, member 9
16734799	6.28	5.66	1.53	0.0144	1	OR51C1P	olfactory receptor, family 51, subfamily C, member 1 pseudogene
16721184	7.47	5.52	3.84	0.0005	1	OR51E1	olfactory receptor, family 51, subfamily E, member 1
16960560	7.07	6.31	1.69	0.0309	1	P2RY14	purinergic receptor P2Y, G-protein coupled, 14
16667530	3.6	2.66	1.91	0.0455	1	PALMD	palmdelphin
16707009	4.29	3.53	1.7	0.0158	1	PAPSS2	3-phosphoadenosine 5-phosphosulfate synthase 2
17063480	3.91	3.19	1.64	0.0082	1	PARP12	poly(ADP-ribose) polymerase family member 12
16767911	4.32	4.94	-1.54	0.0462	1	PAWR	PRKC, apoptosis, WT1, regulator
17001005	3.72	3.08	1.56	0.0014	1	PCDH1	protocadherin 1
16979339	4.76	3.79	1.95	0.0442	1	PDE5A	phosphodiesterase 5A, cGMP-specific
17012859	4.22	5.12	-1.86	0.0428	1	PDE7B	phosphodiesterase 7B
17059955	2.93	4.16	-2.35	0.0473	1	PDK4	pyruvate dehydrogenase kinase, isozyme 4
16875909	4.19	4.97	-1.72	0.0487	1	PEG3; ZIM2	paternally expressed 3; zinc finger, imprinted 2
17094667	5.1	6.18	-2.11	0.0091	1	PGM5-AS1	PGM5 antisense RNA 1
16985518	4.09	5.06	-1.96	0.0317	1	PIK3R1	phosphoinositide-3-kinase, regulatory subunit 1 (alpha)
16960114	7.14	7.74	-1.52	0.0033	1	PLOD2	procollagen-lysine, 2-oxoglutarate 5-dioxygenase 2
16687737	3.81	4.48	-1.59	0.0249	1	PLPP3	phospholipid phosphatase 3
17106357	8.27	7.53	1.67	0.0099	1	PLS3	plastin 3
16960149	6.73	5.25	2.78	0.0024	1	PLSCR4	phospholipid scramblase 4
16870193	4.34	3.22	2.17	0.0183	1	PLVAP	plasmalemma vesicle associated protein
16698816	4.89	3.88	2.02	0.0157	1	PLXNA2	plexin A2
17063005	4.2	5.57	-2.58	0.0476	1	PLXNA4	plexin A4
16959007	4.63	3.99	1.57	0.0459	1	PLXND1	plexin D1
16920671	4.12	3.47	1.57	0.0103	1	PMEPA1	prostate transmembrane protein, androgen induced 1
17047611	4.61	3.95	1.58	0.0194	1	PMS2P9	PMS1 homolog 2, mismatch repair system component pseudogene 9
16830488	5.49	4.71	1.72	0.0084	1	POLR2A	polymerase (RNA) II (DNA directed) polypeptide A, 220kDa
16995177	2.1	3	-1.86	0.0128	1	PRLR	prolactin receptor
17094718	5.21	5.86	-1.56	0.0415	1	PTAR1	protein prenyltransferase alpha subunit repeat containing 1
16767422	5.11	3.05	4.15	0.025	1	PTPRB	protein tyrosine phosphatase, receptor type, B
16942270	5.01	3.95	2.09	0.0328	1	PTPRG	protein tyrosine phosphatase, receptor type, G
16754646	4.82	6.22	-2.65	0.0401	1	PTPRQ	protein tyrosine phosphatase, receptor type, Q
16793885	5.38	4.73	1.56	0.018	1	RAB15	RAB15, member RAS oncogene family
16834436	4.72	3.11	3.04	0.0248	1	RAMP2	receptor (G protein-coupled) activity modifying protein 2
16995301	4.83	6.75	-3.8	0.0107	1	RANBP3L	RAN binding protein 3-like
16668712	4.21	5.04	-1.79	0.0133	1	RAP1A	RAP1A, member of RAS oncogene family
17061125	5.35	4.56	1.74	0.0167	1	RASA4B; RASA4	RAS p21 protein activator 4B; RAS p21 protein activator 4
17117186	2.21	3.08	-1.82	0.0498	1	RBMY2EP	RNA binding motif protein, Y-linked, family 2, member E pseudogene
16682425	5.83	5.08	1.69	0.0004	1	RCC2	regulator of chromosome condensation 2
16906991	3.6	2.95	1.58	0.0054	1	RFTN2	raftlin family member 2
16675323	4.71	6.07	-2.57	0.0251	1	RGS2	regulator of G-protein signaling 2
16785127	5.36	4.56	1.75	0.0052	1	RHOJ	ras homolog family member J
16669785	4.48	3.62	1.82	0.0132	1	RNVU1-6	RNA, variant U1 small nuclear 6
16917468	5.15	4.42	1.65	0.0436	1	RRBP1	ribosome binding protein 1
16971910	3.87	2.86	2.02	0.0009	1	RXFP1	relaxin/insulin-like family peptide receptor 1
17013520	5.44	4.09	2.56	0.0022	1	SASH1	SAM and SH3 domain containing 1
16696217	2.98	2.32	1.57	0.0487	1	SELP	selectin P (granule membrane protein 140kDa, antigen CD62)
16994272	6.77	5.39	2.59	0.0058	1	SEMA5A	sema domain, seven thrombospondin repeats (type 1 and type 1-like), transmembrane domain (TM) and short cytoplasmic domain, (semaphorin) 5A
17118030	4.16	3.05	2.16	0.0143	1	2018-09-11	septin 11
16829570	4.41	6.62	-4.64	0.0049	1	SERPINF1	serpin peptidase inhibitor, clade F (alpha-2 antiplasmin, pigment epithelium derived factor), member 1
16665796	6.84	5.59	2.37	0.001	1	SGIP1	SH3-domain GRB2-like (endophilin) interacting protein 1
16937645	6.21	4.78	2.71	0.0006	1	SLC6A1	solute carrier family 6 (neurotransmitter transporter), member 1
16944588	2.84	3.64	-1.74	0.0406	1	SLC15A2	solute carrier family 15 (oligopeptide transporter), member 2
16691023	3.43	4.53	-2.15	0.0207	1	SLC16A1	solute carrier family 16 (monocarboxylate transporter), member 1
16690704	3.46	2.84	1.53	0.0392	1	SLC16A4	solute carrier family 16, member 4
17014442	3.88	4.77	-1.86	0.0351	1	SLC22A3	solute carrier family 22 (organic cation transporter), member 3
17009193	5.49	4.8	1.61	0.0288	1	SLC29A1	solute carrier family 29 (equilibrative nucleoside transporter), member 1
16763512	7.37	8.49	-2.18	0.0453	1	SLC38A1	solute carrier family 38, member 1
16959386	6.14	3.54	6.09	0.0101	1	SLCO2A1	solute carrier organic anion transporter family, member 2A1
16802232	5.29	4.05	2.37	0.0061	1	SMAD6	SMAD family member 6
16894740	5.28	3.9	2.6	0.0063	1	SMC6	structural maintenance of chromosomes 6
17060186	6.45	5.44	2.03	0.043	1	SMURF1	SMAD specific E3 ubiquitin protein ligase 1
17095828	6.24	5.49	1.69	0.0292	1	SNORA84; MIR3651	small nucleolar RNA, H/ACA box 84; microRNA 3651
17043177	5.04	4.42	1.54	0.0056	1	SNORD13P2	small nucleolar RNA, C/D box 13 pseudogene 2
16788649	5.22	4.29	1.89	0.0469	1	SNORD114-7	small nucleolar RNA, C/D box 114-7
16922102	6.48	7.09	-1.54	0.0012	1	SOD1	superoxide dismutase 1, soluble
17001927	7.64	7.04	1.51	0.0381	1	SPARC	secreted protein, acidic, cysteine-rich (osteonectin)
16977833	6.53	8.43	-3.74	0.0326	1	SPARCL1	SPARC like 1
16722278	3.98	5.85	-3.64	0.002	1	SPON1	spondin 1, extracellular matrix protein
16968680	7.14	8.36	-2.32	0.0187	1	SPP1	secreted phosphoprotein 1
17001063	4.51	3.32	2.28	0.0121	1	SPRY4	sprouty RTK signaling antagonist 4
17089735	6.85	6.01	1.8	0.0192	1	SPTAN1	spectrin, alpha, non-erythrocytic 1
16793830	4.79	4.17	1.54	0.0013	1	SPTB	spectrin, beta, erythrocytic
16791849	5.41	6.01	-1.52	0.0059	1	SPTSSA	serine palmitoyltransferase, small subunit A
16769809	3.05	2.47	1.5	0.0142	1	SSH1	slingshot protein phosphatase 1
17047341	4.38	3.52	1.82	0.0207	1	STAG3L1	stromal antigen 3-like 1 (pseudogene)
17069816	8.82	7.16	3.16	0.0056	1	SULF1	sulfatase 1
16838330	5.36	4.4	1.95	0.0395	1	SYNGR2	synaptogyrin 2
17014114	4.8	4.11	1.62	0.0117	1	SYNJ2	synaptojanin 2
16836868	4.39	3.42	1.96	0.0049	1	TANC2	tetratricopeptide repeat, ankyrin repeat and coiled-coil containing 2
17021323	6.76	6.08	1.6	0.021	1	TBX18	T-box 18
17084130	4.94	3.57	2.6	0.0203	1	TEK	TEK tyrosine kinase, endothelial
16906308	5.3	3.91	2.62	0.0449	1	TFPI	tissue factor pathway inhibitor (lipoprotein-associated coagulation inhibitor)
16872551	5	3.93	2.1	0.0422	1	TGFB1	transforming growth factor beta 1
16677556	5.56	4.71	1.81	0.0428	1	TGFB2; TGFB2-OT1	transforming growth factor beta 2; TGFB2 overlapping transcript 1
17025844	8.16	6.76	2.64	0.0047	1	THBS2	thrombospondin 2
16960355	4.31	3	2.48	0.043	1	TM4SF1	transmembrane 4 L six family member 1
16943336	4.45	5.32	-1.83	0.0011	1	TMEM45A	transmembrane protein 45A
17060167	4.35	3.27	2.11	0.0044	1	TMEM130	transmembrane protein 130
16754808	3.45	2.59	1.83	0.0162	1	TMTC2	transmembrane and tetratricopeptide repeat containing 2
16917114	4.2	4.86	-1.58	0.0075	1	TMX4	thioredoxin-related transmembrane protein 4
17105321	7.22	8.08	-1.82	0.0219	1	TNMD	tenomodulin
16912379	3.39	2.18	2.31	0.0073	1	TPX2	TPX2, microtubule-associated
16721280	4.34	3.64	1.62	0.0053	1	TRIM22; OR52N4	tripartite motif containing 22; olfactory receptor, family 52, subfamily N, member 4 (gene/pseudogene)
16918609	6	5.25	1.69	0.0155	1	TRPC4AP	transient receptor potential cation channel, subfamily C, member 4 associated protein
17022939	4.8	4.12	1.6	0.0098	1	TSPYL4	TSPY-like 4
16811249	6.79	5.83	1.94	0.0264	1	UACA	uveal autoantigen with coiled-coil domains and ankyrin repeats
17084428	4.28	5.25	-1.96	0.0295	1	UBAP1	ubiquitin associated protein 1
17084605	4.75	4.16	1.5	0.0022	1	UNC13B	unc-13 homolog B (C. elegans)
16786801	3.63	2.88	1.68	0.0338	1	VASH1	vasohibin 1
16667702	3.58	2.99	1.51	0.0207	1	VCAM1	vascular cell adhesion molecule 1
16986913	9.42	7.99	2.69	0.0267	1	VCAN	versican
17012036	2.94	2.32	1.53	0.0313	1	VGLL2	vestigial-like family member 2
16760257	7.61	4.52	8.56	0.0065	1	VWF	von Willebrand factor
16796694	4.31	3.63	1.6	0.0214	1	WARS	tryptophanyl-tRNA synthetase
16830202	5.44	4.52	1.89	0.011	1	XAF1	XIAP associated factor 1
17104229	3.44	4.05	-1.53	0.0016	1	ZC3H12B	zinc finger CCCH-type containing 12B
17114017	5.44	4.34	2.14	0.0149	1	ZDHHC9	zinc finger, DHHC-type containing 9
16809811	2.8	3.41	-1.53	0.0403	1	ZNF280D	zinc finger protein 280D
16974317	5.74	6.34	-1.51	0.0022	1	ZNF518B	zinc finger protein 518B
16875083	2.84	2.15	1.61	0.0344	1	ZNF600	zinc finger protein 600
